# The hidden life of *Xylella*: Mining the NCBI Sequence Read Archive reveals potential new species, host plants and infected areas for this elusive bacterial plant pathogen

**DOI:** 10.1101/2025.04.18.649540

**Authors:** Martial Briand, Marie-Agnès Jacques, Jessica Dittmer

**Author notes:** Address correspondence to: Martial Briand.

## Abstract

New crop disease outbreaks can occur when phytopathogenic bacterial pathogens acquire new traits, switch to a new host plant or are introduced into new geographic areas. Therefore, the rapid detection of a pathogen in a new environment and/or in a new host plant is essential to mitigate disease outbreaks. However, bacteria with a wide plant host range, many asymptomatic hosts and slow symptom development can sometimes remain unnoticed for years. This is the case for the vector-borne xylem-inhabiting bacteria *Xylella fastidiosa* known to infect hundreds of plant species worldwide and its sister species *X. taiwanensis*, currently thought to be restricted to Taiwan. To investigate whether the two *Xylella* species are already present in other parts of the world, potentially in unrecognised host species, we performed an in-depth data mining of raw sequence data available in the NCBI Sequence Read Archive. This led to the identification of 62 datasets from diverse plant and insect samples from around the world. Furthermore, nine draft and one circular *Xylella* genome could be assembled from these datasets. Our results reveal several potential new host plants and previously unrecognized infected areas in the Americas, Africa and southeast Asia. Moreover, the newly-assembled genomes represent several new strains of both *X. fastidiosa* and *X. taiwanensis* as well as an additional *Xylella* species infecting wild rice. Taken together, our work extends our knowledge on the genetic diversity, host range and global distribution of the genus *Xylella* and can orient surveillance programs towards new regions and host plants.
