## Supplementary Table S2 for "The hidden life of *Xylella*: Mining the NCBI Sequence Read Archive reveals potential new species, host plants and infected areas for this elusive bacterial plant pathogen"

### Sheet: speSSULSUxyl
Name	Sequence	Length
K1	GGGCCTTGTGCGATTGGATGAGCCGATGTC	30
K2	CTATGCCGCGTGGGTGAAGAATG	23
K3	TGGGTGAAGAATGCCTTCGGGTTG	24
K4	ATAGCTAGAGTGTGGTAGAGGGT	23
K5	CGAACTGGATGTTGAGTGCAAATTGGCACTCAGTATCGAAGCT	43
K6	ATTTAACGGGGCTAAGCTATGAACCGAAGCTTGGGGTGC	39
K7	AACCGAAGCTTGGGGTGCATATTTT	25
K8	CTGACATGAGTAACGATAATATGGGTGAAAA	31
K9	AAAACCCATACGCCGAAAGCCTAAGG	26
K10	AGGGACGGAGAAGGCTAGGTGTAC	24
K11	GGTAGGTAGGATGAGAATTCTCAGG	25
K12	GGATCAGGGACAGTGTATGGTG	22
K13	GTAGTGACGAGCGAACGGGGATTAGC	26
K14	TCAAGATGAGATCTCCCGGGATGTAA	26
K15	GAACCATGTAGACTACGTGGTGGATAGGTCAG	32
K16	ATAGAACCTGAAACCATGTGCGTACAAGCAGTAGGAG	37
K17	AACCGGGTGATCTAGTCATGTCCAGGGTGAAGGTGC	36
K18	TTGCAAAGGTAGGGGATGAGGCGTGATTAGGAGTGAAAAGCTA	43
K19	GACTTGCCAAACCATTGCAAACTCCGA	27
K20	CAGCTAAGGTCCCAAATTCATAGCTAAGTGGAAAACGA	38
