## Supplementary Table S3 for "The hidden life of *Xylella*: Mining the NCBI Sequence Read Archive reveals potential new species, host plants and infected areas for this elusive bacterial plant pathogen"

### Sheet: runsList
Run	Length largest contig	Best blast hit NCBI nt	Best Hit in Xylella contigs
SRR13131333	2631	Arabidopsis thaliana uncharacterized misc_RNA (AT3G06365), miscRNA	PUIX01000027.1
SRR24304708	1426	Betula pendula var. carelica 18S ribosomal RNA gene, internal transcribed spacer 1, 5.8 ribosomal RNA gene, internal transcribed spacer 2, 28S ribosomal RNA gene, and 28S-18S ribosomal RNA intergenic spacer, complete sequence	PUIX01000027.1
SRR14202274	2966	Camellia sinensis 26S ribosomal RNA gene, partial sequence	PUIX01000027.1
ERR7624128	6912	Chamaedaphne calyculata voucher CCPL2014/2020 small subunit ribosomal RNA gene, internal transcribed spacer 1, 5.8S ribosomal RNA gene, internal transcribed spacer 2, and large subunit ribosomal RNA gene, complete sequence	PUIX01000027.1
SRR11947010	6700	Chamaedaphne calyculata voucher CCPL2014/2020 small subunit ribosomal RNA gene, internal transcribed spacer 1, 5.8S ribosomal RNA gene, internal transcribed spacer 2, and large subunit ribosomal RNA gene, complete sequence	PUIX01000027.1
SRR19908713	11050	Chamaedaphne calyculata voucher CCPL2014/2020 small subunit ribosomal RNA gene, internal transcribed spacer 1, 5.8S ribosomal RNA gene, internal transcribed spacer 2, and large subunit ribosomal RNA gene, complete sequence	PUIX01000027.1
DRR220488	448	Chamaedaphne calyculata voucher CCPL2014/2020 small subunit ribosomal RNA gene, internal transcribed spacer 1, 5.8S ribosomal RNA gene, internal transcribed spacer 2, and large subunit ribosomal RNA gene, complete sequence	PUIX01000027.1
SRR19908714	3237	Chamaedaphne calyculata voucher CCPL2014/2020 small subunit ribosomal RNA gene, internal transcribed spacer 1, 5.8S ribosomal RNA gene, internal transcribed spacer 2, and large subunit ribosomal RNA gene, complete sequence	PUIX01000027.1
SRR24085784	22692	Enterobacteria phage T7M, complete genome	VCPP01000496.1
SRR16591587	3388	Klebsiella phage ChM-G5, complete genome	VCPP01000488.1
SRR21314979	418	Mus musculus clone BAC 18_2 45S ribosomal RNA and 18S ribosomal RNA genes, partial sequence; internal transcribed spacer 1, 5.8S ribosomal RNA gene, internal transcribed spacer 2, 28S ribosomal RNA gene, 3' and 5' external transcribed spacers, complete sequence; and 18S ribosomal RNA gene, partial sequence	VDCM01000186.1
SRR13172547	961	Mus musculus clone BAC MEF_3 45S ribosomal RNA and 18S ribosomal RNA genes	VDCM01000186.1
SRR16633385	651	Mus musculus clone BAC MEF_4 45S ribosomal RNA and 18S ribosomal RNA genes	VDCM01000186.1
SRR12554879	516	PREDICTED: Actinidia eriantha 28S ribosomal RNA (LOC130769539), rRNA	PUIX01000027.1
SRR22179411	1242	PREDICTED: Brassica napus 18S ribosomal RNA (LOC125601477), rRNA	PUIX01000027.1
ERR2131392	845	PREDICTED: Brassica napus 28S ribosomal RNA (LOC125598144), rRNA	PUIX01000027.1
ERR2060390	551	PREDICTED: Carya illinoinensis 28S ribosomal RNA (LOC122312207), rRNA	PUIX01000027.1
SRR14369463	434	Rattus norvegicus strain YiZ mitochondrion, complete genome	VDCL01000267.1
DRR220481	282	Rhododendron vialii 28S ribosomal RNA (LOC131309243), rRNA	PUIX01000027.1
DRR220523	699	Vaccinium myrtillus 26S ribosomal RNA gene, partial sequence	PUIX01000027.1
ERR7620546	3354	Vaccinium myrtillus 26S ribosomal RNA gene, partial sequence	PUJJ01000042.1
