## Supplementary Table S5 for "The hidden life of *Xylella*: Mining the NCBI Sequence Read Archive reveals potential new species, host plants and infected areas for this elusive bacterial plant pathogen"

### Sheet: Feuille1
										Specific k-mers: Initial analysis						Updated k-mers
Run	Type	BioSample	Species	Sample type	Collection date	Location	Latitude and longitude	Nb reads (Millions)	Reads mapped Xylella	Xf. fastidiosa	Xf. morus	Xf. multiplex	Xf. pauca	Xf. sandyi	X. taiwanensis	Xf. fastidiosa	Xf. morus	Xf. multiplex	Xf. pauca	Xf. sandyi	X. taiwanensis	X. rufipogonis	Xylella species/subspecies	Title	Description
SRR14002071	RAD-Seq	SAMN18358922	Alloteropsis angusta	Leaf	2019	Zambia	9.448739 S 30.383061 E	4.2	15399	0	0	0	102	0	1999	0	0	0	78	0	1405	4831	Xylella sp.	Hybridisation boosts dispersal of two contrasted ecotypes in a grass species	In the absence of strong reproductive barriers, genetic exchanges between closely related groups of organisms with different adaptations have well-documented beneficial and detrimental consequences. In plants, pollen-mediated exchanges affect the sorting of alleles across physical landscapes, and influence rates of hybridisation. How these dynamics affect the emergence and spread of novel ecologi…
SRR14002073	RAD-Seq	SAMN18358920	Alloteropsis angusta	Leaf	2019	Zambia	9.448739 S 30.383061 E	3.2	9246	0	0	0	71	0	1339	0	0	0	54	0	934	3055	Xylella sp.	Hybridisation boosts dispersal of two contrasted ecotypes in a grass species	In the absence of strong reproductive barriers, genetic exchanges between closely related groups of organisms with different adaptations have well-documented beneficial and detrimental consequences. In plants, pollen-mediated exchanges affect the sorting of alleles across physical landscapes, and influence rates of hybridisation. How these dynamics affect the emergence and spread of novel ecologi…
ERR5321934	WGS	SAMEA8018759	Bacteria	Mock community	NA	Belgian nuclear research center	NA	286.8 * 2	3938937	107152	1718	5007	5725	579	4381	107110	1707	5005	5712	579	4182	1253	X. fastidiosa subsp. fastidiosa	High-Complexity mock consisting of bacterial 227 strains	Separately isolated DNA from the 227 (genome sequences deposited in described in PRJEB32402) were mixed in even concentration and sequenced to generate a complex mock for testing of metagenomics tools.
SRR12829153	WGS	SAMN16441679	Bacteria	Synthetic community	2017-07	Switzerland: Neuchatel	46.9900 N 6.9293 E	10.1 * 2	340152	79	163	375	756007	61	697	79	163	375	754627	61	635	177	X. fastidiosa subsp. pauca	SBV IMPROVER MICROBIOTA COMPOSITION PREDICTION CHALLENGE	Real and simulated sequencing data for the sbv IMPROVER microbiota composition prediction challenge
SRR12829154	WGS	SAMN16441678	Bacteria	Synthetic community	2017-07	Switzerland: Neuchatel	46.9900 N 6.9293 E	10.0 * 2	54237	28	32	43	436669	22	1399	28	32	43	435900	22	1239	12	X. fastidiosa subsp. pauca	SBV IMPROVER MICROBIOTA COMPOSITION PREDICTION CHALLENGE	Real and simulated sequencing data for the sbv IMPROVER microbiota composition prediction challenge
SRR25556896	AMPLICON	SAMN36289210	Cannabis sativa	Leaf	2022-10	USA	30.0955 N 95.9894 W	0.16 * 2	24160														ND	Bacterial microbiome of Industrial Hemp	Variation in Microbiome diversity in Industrial Hemp Genotypes and CBD vs. Fiber Properties
SRR25556897	AMPLICON	SAMN36289210	Cannabis sativa	Leaf	2022-10	USA	30.0955 N 95.9894 W	0.15 * 2	58258														ND	Bacterial microbiome of Industrial Hemp	Variation in Microbiome diversity in Industrial Hemp Genotypes and CBD vs. Fiber Properties
SRR25556898	AMPLICON	SAMN36289210	Cannabis sativa	Leaf	2022-10	USA	30.0955 N 95.9894 W	0.15 * 2	64911														ND	Bacterial microbiome of Industrial Hemp	Variation in Microbiome diversity in Industrial Hemp Genotypes and CBD vs. Fiber Properties
SRR25556899	AMPLICON	SAMN36289210	Cannabis sativa	Leaf	2022-10	USA	30.0955 N 95.9894 W	0.16 * 2	78324														ND	Bacterial microbiome of Industrial Hemp	Variation in Microbiome diversity in Industrial Hemp Genotypes and CBD vs. Fiber Properties
SRR25556918	AMPLICON	SAMN36289210	Cannabis sativa	Root	2022-10	USA	30.0955 N 95.9894 W	0.15 * 2	69582														ND	Bacterial microbiome of Industrial Hemp	Variation in Microbiome diversity in Industrial Hemp Genotypes and CBD vs. Fiber Properties
SRR25556919	AMPLICON	SAMN36289210	Cannabis sativa	Root	2022-10	USA	30.0955 N 95.9894 W	0.16 * 2	58628														ND	Bacterial microbiome of Industrial Hemp	Variation in Microbiome diversity in Industrial Hemp Genotypes and CBD vs. Fiber Properties
SRR25556928	AMPLICON	SAMN36289210	Cannabis sativa	Stem	2022-10	USA	30.0955 N 95.9894 W	0.15 * 2	25525														ND	Bacterial microbiome of Industrial Hemp	Variation in Microbiome diversity in Industrial Hemp Genotypes and CBD vs. Fiber Properties
SRR25556929	AMPLICON	SAMN36289210	Cannabis sativa	Stem	2022-10	USA	30.0955 N 95.9894 W	0.15 * 2	24588														ND	Bacterial microbiome of Industrial Hemp	Variation in Microbiome diversity in Industrial Hemp Genotypes and CBD vs. Fiber Properties
SRR25556930	AMPLICON	SAMN36289210	Cannabis sativa	Stem	2022-10	USA	30.0955 N 95.9894 W	0.15 * 2	20434														ND	Bacterial microbiome of Industrial Hemp	Variation in Microbiome diversity in Industrial Hemp Genotypes and CBD vs. Fiber Properties
SRR25556931	AMPLICON	SAMN36289210	Cannabis sativa	Stem	2022-10	USA	30.0955 N 95.9894 W	0.15 * 2	184077														ND	Bacterial microbiome of Industrial Hemp	Variation in Microbiome diversity in Industrial Hemp Genotypes and CBD vs. Fiber Properties
SRR25556932	AMPLICON	SAMN36289210	Cannabis sativa	Stem	2022-10	USA	30.0955 N 95.9894 W	0.16 * 2	190148														ND	Bacterial microbiome of Industrial Hemp	Variation in Microbiome diversity in Industrial Hemp Genotypes and CBD vs. Fiber Properties
SRR25556933	AMPLICON	SAMN36289210	Cannabis sativa	Stem	2022-10	USA	30.0955 N 95.9894 W	0.16 * 2	30275														ND	Bacterial microbiome of Industrial Hemp	Variation in Microbiome diversity in Industrial Hemp Genotypes and CBD vs. Fiber Properties
SRR25556934	AMPLICON	SAMN36289210	Cannabis sativa	Stem	2022-10	USA	30.0955 N 95.9894 W	0.16 * 2	22958														ND	Bacterial microbiome of Industrial Hemp	Variation in Microbiome diversity in Industrial Hemp Genotypes and CBD vs. Fiber Properties
SRR25556935	AMPLICON	SAMN36289210	Cannabis sativa	Leaf	2022-10	USA	30.0955 N 95.9894 W	0.15 * 2	29504														ND	Bacterial microbiome of Industrial Hemp	Variation in Microbiome diversity in Industrial Hemp Genotypes and CBD vs. Fiber Properties
SRR6767075	RNA-Seq	SAMN08554572	Chondrodesmus cairoensis	Millipede head	2014-05-24	Costa Rica: Heredia, La Selva	NA	26.4 * 2	23498	5868	74	131	355	39	354	5868	74	131	355	39	244	57	X. fastidiosa subsp. fastidiosa	Step-wise evolution of complex chemical defenses in millipedes: a phylogenomic approach	With fossil representatives from the Silurian capable of respiring atmospheric oxygen, millipedes are among the oldest terrestrial animals, and likely the first to acquire diverse and complex chemical defenses against predators. Exploring the origin of complex adaptive traits is critical for understanding the evolution of earth's biological complexity, and chemical defense evolution serves as an …
SRR7983541	WGS	SAMN09912187	Clavibacter lycopersici CFBP 8616	Bacterial culture	2015	Iran	NA	5.9 * 2	49435	66	85	157648	413	6	149	66	85	157556	413	6	139	47	X. fastidiosa subsp. multiplex	Clavibacter sp. CFBP 8616 Genome sequencing and assembly	Clavibacter spp. Genome sequencing and assembly
SRR20203967	RNA-Seq	SAMN29229972	Coffea arabica	Leaves	NA	Brazil: Minas Gerais, Varginha	Latitude -21.55 Longitude -45.43	9.4 * 2	34052	1	0	12	72568	0	160	1	0	12	72468	0	90	56	X. fastidiosa subsp. pauca	Coffee leaves from two different regions of Minas Gerais, Brazil.	With the investigating purpose of flowering genes in Coffea arabica and their association with environmental conditions, we analyzed the gene expression profile of key flower regulators in samples collected in April and October from two Coffea arabia cv. (Acua and Catuai144) cultivated in two regions of the Minas Gerais, Brazil.
SRR20203968	RNA-Seq	SAMN29229972	Coffea arabica	Leaves	NA	Brazil: Minas Gerais, Varginha	Latitude -21.55 Longitude -45.43	11.9 * 2	13499	0	0	61	33214	0	18	0	0	61	33126	0	7	29	X. fastidiosa subsp. pauca	Coffee leaves from two different regions of Minas Gerais, Brazil.	With the investigating purpose of flowering genes in Coffea arabica and their association with environmental conditions, we analyzed the gene expression profile of key flower regulators in samples collected in April and October from two Coffea arabia cv. (Acua and Catuai144) cultivated in two regions of the Minas Gerais, Brazil.
SRR20203969	RNA-Seq	SAMN29229971	Coffea arabica	Leaves	NA	Brazil: Minas Gerais, Varginha	Latitude -21.55 Longitude -45.43	10.8 * 2	11376	0	0	43	33356	0	53	0	0	43	33267	0	12	4	X. fastidiosa subsp. pauca	Coffee leaves from two different regions of Minas Gerais, Brazil.	With the investigating purpose of flowering genes in Coffea arabica and their association with environmental conditions, we analyzed the gene expression profile of key flower regulators in samples collected in April and October from two Coffea arabia cv. (Acua and Catuai144) cultivated in two regions of the Minas Gerais, Brazil.
SRR20203971	RNA-Seq	SAMN29229971	Coffea arabica	Leaves	NA	Brazil: Minas Gerais, Varginha	Latitude -21.55 Longitude -45.43	10.6 * 2	2531	0	0	0	13262	0	28	0	0	0	13253	0	2	10	X. fastidiosa subsp. pauca	Coffee leaves from two different regions of Minas Gerais, Brazil.	With the investigating purpose of flowering genes in Coffea arabica and their association with environmental conditions, we analyzed the gene expression profile of key flower regulators in samples collected in April and October from two Coffea arabia cv. (Acua and Catuai144) cultivated in two regions of the Minas Gerais, Brazil.
SRR20203973	RNA-Seq	SAMN29229970	Coffea arabica	Leaves	NA	Brazil: Minas Gerais, Varginha	Latitude -21.55 Longitude -45.43	10.3 * 2	7184	14	0	5	20841	0	68	14	0	5	20823	0	37	7	X. fastidiosa subsp. pauca	Coffee leaves from two different regions of Minas Gerais, Brazil.	With the investigating purpose of flowering genes in Coffea arabica and their association with environmental conditions, we analyzed the gene expression profile of key flower regulators in samples collected in April and October from two Coffea arabia cv. (Acua and Catuai144) cultivated in two regions of the Minas Gerais, Brazil.
SRR20203974	RNA-Seq	SAMN29229970	Coffea arabica	Leaves	NA	Brazil: Minas Gerais, Varginha	Latitude -21.55 Longitude -45.43	9.0 * 2	7106	0	0	0	21306	0	71	0	0	0	21301	0	42	3	X. fastidiosa subsp. pauca	Coffee leaves from two different regions of Minas Gerais, Brazil.	With the investigating purpose of flowering genes in Coffea arabica and their association with environmental conditions, we analyzed the gene expression profile of key flower regulators in samples collected in April and October from two Coffea arabia cv. (Acua and Catuai144) cultivated in two regions of the Minas Gerais, Brazil.
SRR20203978	RNA-Seq	SAMN29229969	Coffea arabica	Leaves	NA	Brazil: Minas Gerais, Varginha	Latitude -21.55 Longitude -45.43	11.7 * 2	5548	0	0	11	25135	0	77	0	0	11	25084	0	47	5	X. fastidiosa subsp. pauca	Coffee leaves from two different regions of Minas Gerais, Brazil.	With the investigating purpose of flowering genes in Coffea arabica and their association with environmental conditions, we analyzed the gene expression profile of key flower regulators in samples collected in April and October from two Coffea arabia cv. (Acua and Catuai144) cultivated in two regions of the Minas Gerais, Brazil.
SRR15620328	WGS	SAMN20986843	Coffea arabica	Leaves	NA	NA	NA	141 * 2	172765	3	61	188	676968	69	104	3	53	188	675739	69	104	62	X. fastidiosa subsp. pauca	Whole genome sequencing of coffe arabica
SRR15620357	WGS	SAMN20986815	Coffea arabica	Leaves	NA	NA	NA	165.1 * 2	59553	3	7	9	378549	0	83	3	7	9	377852	0	51	41	X. fastidiosa subsp. pauca	Whole genome sequencing of coffe arabica
SRR10513216	WGS	SAMN10269643	Coffea eugenioides	Leaves	2012-07	Colombia: Cenicafe Estacion Central Naranjal, Chinchina, Caldas	4.970533 N 75.649180 W	190.5 * 2	30659	1075	848	963	451796	1011	577	1075	848	963	451005	1011	573	179	X. fastidiosa subsp. pauca	Coffea eugenioides isolate:CCC68of Genome sequencing and assembly	Coffea eugenioides, whole genome
SRR13216207	AMPLICON	SAMN17025379	Human	Human Gut	NA	University of Florence, Italy	Latitude 43.78 longitude 11.25	0.11 * 2	4258														ND	16S V3-V4 -based microbial profiling of matched healthy and inflamed ileal mucosa from patients affected by Crohn's disease	Crohn's Disease (CD) pathogenesis is still unclear. Disorders in the mucosal immunoregulation and its crosstalk with the microbiota may represent an important component in tissue injury. We aimed to characterize the molecular immune response distribution within the ileal layers ( mucosa, submucosa and serosa) and to evaluate the correlated microbiota in pathological/healthy settings comparing fir…
SRR12779909	RNA-Seq	SAMN16379440	Human	Peri-implant granulation tissue	NA	University of Michigan, USA	42.283 -83.735	50 * 2	91530	50	20	208234	690	45	240	50	20	208127	690	45	210	25	X. fastidiosa subsp. multiplex	Machine-learning-assisted characterization of peri-implant immune atlas improves peri-implantitis risk grading	Dental implants introduced exciting possibilities for functional reconstruction of the dentition. However, the emerging endemic of peri-implantitis affects over 25% of dental implants. A major challenge in managing peri-implantitis is the lack of a risk-grading system, which makes the maintenance recall schedules largely empirical. Clinical features alone fail to support informative stratificatio…
SRR12779911	RNA-Seq	SAMN16379438	Human	Peri-implant granulation tissue	NA	University of Michigan, USA	42.283 -83.735	51 * 2	57930	1	87	174129	406	84	85	1	87	174042	406	84	71	33	X. fastidiosa subsp. multiplex	Machine-learning-assisted characterization of peri-implant immune atlas improves peri-implantitis risk grading	Dental implants introduced exciting possibilities for functional reconstruction of the dentition. However, the emerging endemic of peri-implantitis affects over 25% of dental implants. A major challenge in managing peri-implantitis is the lack of a risk-grading system, which makes the maintenance recall schedules largely empirical. Clinical features alone fail to support informative stratificatio…
SRR7803312	WGS	SAMN09985577	Human	Infact fecal sampe	NA	USA: Davis	38.54 N 121.74 W	15.6 * 2	39666	36	1	53	266996	25	96	36	1	53	266551	25	57	25	X. fastidiosa subsp.pauca	Microbial Diversity of NICU Infant Feeding Tubes	16S rRNA sequences of feeding tube segments, residual feeding tube contents, and fecal samples. A small subset of samples also have whole metagenomic sequencing data.
SRR20701841	WGS	SAMN30032230	Isodon japonicus var. japonicus	Leaf	NA	Japan: Koishikawa Botanical Garden	Latitude 35.72 Longitude 139.75	17.5 * 2	92534	56	128	289	3394	67	565662	34	128	283	3183	61	549507	24090	X. taiwanensis	Phylogenomic study of Isodon (Lamiaceae) using plastome sequences	In this study, we attempted to further elucidate the phylogenetic relationships within Isodon using plastome sequences extracted from genome skimming data of ca. 80% species of the genus.
SRR15928950	WGS	SAMN21435217	Lavandula stoechas	Leaf	NA	USA: Michigan	Latitude 43.62 Longitude -84.68	45.3 * 2	103343	40	155	230132	503	36	196	40	155	229998	503	36	180	62	X. fastidiosa subsp. multiplex	Whole genome sequencing of Lavandula diversity panel
SRR15928971	WGS	SAMN21435239	Lavandula x intermedia	Leaf	NA	USA: Michigan	Latitude 43.62 Longitude -84.68	26.9 * 2	28244	10	51	110443	188	7	57	10	51	110404	188	7	55	24	X. fastidiosa subsp. multiplex	Whole genome sequencing of Lavandula diversity panel
ERR713527	AMPLICON	SAMEA3182711	Musa acuminata	Rhizosphere	2012-11	Nicaragua	latitude 13.25 longitude -85.83	0.4 * 2	13085														ND	Agroforestry leads to shifts within the gammaproteobacterial microbiome of banana plants cultivated in Central America	Bananas (Musa spp.) belong to the most important global food commodities, and their cultivation represents the world’s largest monoculture. Although the plant-associated microbiome has substantial influence on plant growth and health, there is a lack of knowledge of the banana microbiome and its influencing factors. We studied the impact of i) biogeography, and ii) agroforestry on the banana-asso…
ERR1231254	AMPLICON	SAMEA3182711	Musa acuminata	Rhizosphere	2012-11	Nicaragua	latitude 13.25 longitude -85.83	0.4 * 2	13085														ND	Members of Gammaproteobacteria as indicator species of healthy banana plants on Fusarium wilt-infested fields in Central America	Culminating in the 1950's, bananas, the world's most extensive perennial monoculture, suffered one of the most devastating disease epidemics in history. In Latin America and the Caribbean, Fusarium wilt (FW) caused by the soil-borne fungus Fusarium oxysporum f. sp. cubense (FOC), forced the abandonment of the Gros Michel-based export banana industry. Comparative microbiome analyses performed betw…
SRR6767074	RNA-Seq	SAMN08554571	Orthoporus sp.	Millipede head	2014-05-24	Costa Rica: Heredia, La Selva	NA	10.7 * 2	8022	4313	83	47	60	26	119	4312	83	47	60	26	93	46	X. fastidiosa subsp. fastidiosa	Step-wise evolution of complex chemical defenses in millipedes: a phylogenomic approach	With fossil representatives from the Silurian capable of respiring atmospheric oxygen, millipedes are among the oldest terrestrial animals, and likely the first to acquire diverse and complex chemical defenses against predators. Exploring the origin of complex adaptive traits is critical for understanding the evolution of earth's biological complexity, and chemical defense evolution serves as an …
SRR12481817	WGS	SAMN15835183	Oryza rufipogon	Leaf	NA	China	35 00 N, 105 00 E	13.3 * 2	13467	62	36	69	932	16	31226	7	0	0	6	0	180	638048	Xylella sp.	Oryza rufipogon Genome sequencing
SRR13453584	WGS	SAMN17372687	Oryza rufipogon	Leaf	NA	China	35 00 N, 105 00 E	84.6 * 2	836484	63	39	100	1128	16	35561	0	0	0	3	0	330	992523	Xylella sp.	275 Rice Whole Genome Sequencing	To capture the entire genomic diversity, it is needed to construct a complete high-quality pan-genome from diverse rice accessions.
SRR12451683	WGS	SAMN15778581	Oryza rufipogon	Leaf	NA	Myanmar	Latitude 19,16 longitude 96,68	1.9	27178	54	53	139	1145	32	29943	0	0	1	2	0	124	310649	Xylella sp.	Pan-Genome of Oryza Sativa	To capture the entire genomic diversity, it is needed to construct a complete high-quality pan-genome from diverse rice accessions.
SRR13453590	WGS	SAMN17372681	Oryza rufipogon	Leaf	NA	Myanmar	Latitude 19,16 longitude 96,68	96.1 * 2	828577	82	50	119	1279	16	38941	0	0	0	42	0	546	1430907	Xylella sp.	275 Rice Whole Genome Sequencing	To capture the entire genomic diversity, it is needed to construct a complete high-quality pan-genome from diverse rice accessions.
SRR25244503	AMPLICON	SAMN36406768	Populus deltoides	Leaf	2019-08-29	USA: Tennessee	35.843138 N 83.952958 W	0.03 * 2	7870														ND	Seasonality and longer-term development shape temporal patterns in the Populus microbiome	Temporal variation in community composition is central to our understanding of the assembly and functioning of microbial communities, yet our knowledge of temporal dynamics in the microbiome of long-lived plants, such as trees, remains limited. We hypothesized temporal dynamics in tree microbiomes arise from seasonal fluctuations and longer-term changes that arise due to host development or micro…
SRR25244228	AMPLICON	SAMN36406739	Populus deltoides	Leaf	2019-08-29	USA: Tennessee	35.843138 N 83.952958 W	0.06 * 2	3834														ND	Seasonality and longer-term development shape temporal patterns in the Populus microbiome	Temporal variation in community composition is central to our understanding of the assembly and functioning of microbial communities, yet our knowledge of temporal dynamics in the microbiome of long-lived plants, such as trees, remains limited. We hypothesized temporal dynamics in tree microbiomes arise from seasonal fluctuations and longer-term changes that arise due to host development or micro…
SRR25244336	AMPLICON	SAMN36406465	Populus trichocarpa	Leaf	2019-08-29	USA: Tennessee	35.843138 N 83.952958 W	0.06 * 2	16759														ND	Seasonality and longer-term development shape temporal patterns in the Populus microbiome	Temporal variation in community composition is central to our understanding of the assembly and functioning of microbial communities, yet our knowledge of temporal dynamics in the microbiome of long-lived plants, such as trees, remains limited. We hypothesized temporal dynamics in tree microbiomes arise from seasonal fluctuations and longer-term changes that arise due to host development or micro…
SRR25244127	AMPLICON	SAMN36406654	Populus trichocarpa	Leaf	2019-08-29	USA: Tennessee	35.843138 N 83.952958 W	0.15 * 2	153813														ND	Seasonality and longer-term development shape temporal patterns in the Populus microbiome	Temporal variation in community composition is central to our understanding of the assembly and functioning of microbial communities, yet our knowledge of temporal dynamics in the microbiome of long-lived plants, such as trees, remains limited. We hypothesized temporal dynamics in tree microbiomes arise from seasonal fluctuations and longer-term changes that arise due to host development or micro…
SRR25244284	AMPLICON	SAMN36406638	Populus trichocarpa	Leaf	2019-08-29	USA: Tennessee	35.843138 N 83.952958 W	0.08 * 2	7019														ND	Seasonality and longer-term development shape temporal patterns in the Populus microbiome	Temporal variation in community composition is central to our understanding of the assembly and functioning of microbial communities, yet our knowledge of temporal dynamics in the microbiome of long-lived plants, such as trees, remains limited. We hypothesized temporal dynamics in tree microbiomes arise from seasonal fluctuations and longer-term changes that arise due to host development or micro…
SRR25244374	AMPLICON	SAMN36406406	Populus trichocarpa	Leaf	2019-08-29	USA: Tennessee	35.843138 N 83.952958 W	0.1 * 2	3338														ND	Seasonality and longer-term development shape temporal patterns in the Populus microbiome	Temporal variation in community composition is central to our understanding of the assembly and functioning of microbial communities, yet our knowledge of temporal dynamics in the microbiome of long-lived plants, such as trees, remains limited. We hypothesized temporal dynamics in tree microbiomes arise from seasonal fluctuations and longer-term changes that arise due to host development or micro…
SRR25244431	AMPLICON	SAMN36406406	Populus trichocarpa	Leaf	2019-08-29	USA: Tennessee	35.843138 N 83.952958 W	0.1 * 2	5159														ND	Seasonality and longer-term development shape temporal patterns in the Populus microbiome	Temporal variation in community composition is central to our understanding of the assembly and functioning of microbial communities, yet our knowledge of temporal dynamics in the microbiome of long-lived plants, such as trees, remains limited. We hypothesized temporal dynamics in tree microbiomes arise from seasonal fluctuations and longer-term changes that arise due to host development or micro…
SRR25244488	AMPLICON	SAMN36406378	Populus trichocarpa	Leaf	2019-08-29	USA: Tennessee	35.843138 N 83.952958 W	0.1 * 2	26682														ND	Seasonality and longer-term development shape temporal patterns in the Populus microbiome	Temporal variation in community composition is central to our understanding of the assembly and functioning of microbial communities, yet our knowledge of temporal dynamics in the microbiome of long-lived plants, such as trees, remains limited. We hypothesized temporal dynamics in tree microbiomes arise from seasonal fluctuations and longer-term changes that arise due to host development or micro…
SRR25244531	AMPLICON	SAMN36406693	Populus trichocarpa	Leaf	2018-10-04	USA: Tennessee	35.843138 N 83.952958 W	0.09 * 2	10736														ND	Seasonality and longer-term development shape temporal patterns in the Populus microbiome	Temporal variation in community composition is central to our understanding of the assembly and functioning of microbial communities, yet our knowledge of temporal dynamics in the microbiome of long-lived plants, such as trees, remains limited. We hypothesized temporal dynamics in tree microbiomes arise from seasonal fluctuations and longer-term changes that arise due to host development or micro…
SRR25244555	AMPLICON	SAMN36406595	Populus trichocarpa	Leaf	2019-10-14	USA: Tennessee	35.843138 N 83.952958 W	0.1 * 2	7562														ND	Seasonality and longer-term development shape temporal patterns in the Populus microbiome	Temporal variation in community composition is central to our understanding of the assembly and functioning of microbial communities, yet our knowledge of temporal dynamics in the microbiome of long-lived plants, such as trees, remains limited. We hypothesized temporal dynamics in tree microbiomes arise from seasonal fluctuations and longer-term changes that arise due to host development or micro…
SRR25251909	AMPLICON	SAMN36407329	Populus trichocarpa	Leaf	2018-08-22	USA: Tennessee	35.843138 N 83.952958 W	0.2 * 2	41938														ND	Seasonality and longer-term development shape temporal patterns in the Populus microbiome	Temporal variation in community composition is central to our understanding of the assembly and functioning of microbial communities, yet our knowledge of temporal dynamics in the microbiome of long-lived plants, such as trees, remains limited. We hypothesized temporal dynamics in tree microbiomes arise from seasonal fluctuations and longer-term changes that arise due to host development or micro…
SRR25252175	AMPLICON	SAMN36406890	Populus trichocarpa	Leaf	2019-08-29	USA: Tennessee	35.843138 N 83.952958 W	0.3 * 2	5153														ND	Seasonality and longer-term development shape temporal patterns in the Populus microbiome	Temporal variation in community composition is central to our understanding of the assembly and functioning of microbial communities, yet our knowledge of temporal dynamics in the microbiome of long-lived plants, such as trees, remains limited. We hypothesized temporal dynamics in tree microbiomes arise from seasonal fluctuations and longer-term changes that arise due to host development or micro…
SRR6958542	WGS	SAMN08778253	Populus trichocarpa	NA	NA	USA	NA	229.2 * 2	439567	864	2545	202543	11644	1645	1683	853	2545	202405	11615	1645	1611	630	X. fastidiosa subsp. multiplex	Populus trichocarpa BESC-1251 Standard Draft genome sequencing	Populus trichocarpa BESC-1251 Standard Draft
SRR5170103	AMPLICON	SAMN06219016	Vitis vinifera	Cane	2013-09-10	USA:Temecula, Riverside,CA	33.53 N 117.05 W	0.08	6543														ND	Grapevine Endosphere Bacterial Metagenome	Endophytic bacteria were extracted from 68 grapevine cane sample from 9 different commercial vineyard across Ca. Half the sample were from vines expressing Pierce’s Disease while the other half were from healthy grapevines.
SRR5170106	AMPLICON	SAMN06219013	Vitis vinifera	Cane	2013-09-10	USA:Temecula, Riverside,CA	33.53 N 117.05 W	0.1	2722														ND	Grapevine Endosphere Bacterial Metagenome	Endophytic bacteria were extracted from 68 grapevine cane sample from 9 different commercial vineyard across Ca. Half the sample were from vines expressing Pierce’s Disease while the other half were from healthy grapevines.
SRR5170132	AMPLICON	SAMN06218987	Vitis vinifera	Cane	2011-09-17	USA:Temecula, Riverside,CA	33.53 N 117.05 W	0.08	7705														ND	Grapevine Endosphere Bacterial Metagenome	Endophytic bacteria were extracted from 68 grapevine cane sample from 9 different commercial vineyard across Ca. Half the sample were from vines expressing Pierce’s Disease while the other half were from healthy grapevines.
SRR10753924	RNA-Seq	SAMN13567194	Xiphidiella anorubra	Fly whole body	2018-11-01	Namibia: Asab, Hardap Region	NA	13.9 * 2	43612	145	799	153687	376	36	56	145	799	153597	371	36	55	53	X. fastidiosa subsp. multiplex	Phylotranscriptomic analysis of Sarcophagidae (Diptera: Calyptratae)	Transcriptomes of 25 flesh flies (Diptera: Sarcophagidae) species covering all three subfamilies and including 15 outgroups are documented, to infer a roust backbone phylogeny of flesh flies, which was subsequently used to trace the origination and evolutionary history of life habit of flesh flies.
